# Genome-wide LD scores enable robust heritability and genetic correlation estimation from summary statistics across genetic ancestries

**DOI:** 10.64898/2026.10.20.760508

**Authors:** Moonseong Jeong, Zhengtong Liu, Jiayi Ni, Ulzee An, Sungjoo Han, Aakarsh Anand, Prateek Anand, Mayuko Boffelli, Sriram Sankararaman

## Abstract

Our knowledge of human complex trait architecture across diverse populations remains limited. Estimating SNP heritability and genetic correlation from GWAS summary statistics – successful in revealing genetic architecture in homogeneous cohorts – is challenging in structured and admixed populations due, in part, to the difficulty of representing long-range LD. We present SUMMIT, a statistical framework that combines genome-wide LD scores, efficiently estimated using random projections, with GWAS summary statistics to estimate genome-wide and annotation-specific heritability and genetic correlation. In simulations that explore diverse aspects of genetic architecture across European (EUR), South Asian (SAS), and admixed African-European cohorts (AFR) in the UK Biobank (UKB), SUMMIT had increased accuracy and reduced bias compared to prior methods, with the largest gains in non-European ancestries reflecting improved modeling of long-range LD. Across 40 UKB traits, SUMMIT produced estimates of genome-wide common-SNP heritability  and heritability enrichments in genomic annotations that were broadly concordant across ancestries with the SUMMIT  estimates more closely matching recent whole-genome sequencing based estimates. SUMMIT substantially improved genetic correlation analysis recovering more significant findings across ancestries (23 SAS and 3 AFR at FDR *<* 0.05 compared with none and two for cov-LDSC) with the non-European discoveries showing concordant effects in Europeans suggesting that, like heritability, global patterns of pleiotropy are largely shared across ancestries. By combining accurate genome-wide LD and efficient moment estimation, SUMMIT enables investigation into how heritability and genetic correlation vary across populations and genomic annotations, including in structured and admixed cohorts, at the genome-wide, annotation-specific, and cross-trait levels.
