## Supplementary Data for "Genome-wide LD scores enable robust heritability and genetic correlation estimation from summary statistics across genetic ancestries"

### Sheet: Trait sample sizes
Phenotype	Acr.	ICD10	Field	Dist.	Pop	N	Cases	Ctrls	Prev
Alanine aminotransferase	ALT		30620	Q	AFR	3216	—	—	—
Alanine aminotransferase	ALT		30620	Q	EUR	9597	—	—	—
Alanine aminotransferase	ALT		30620	Q	EUR_300k	278303	—	—	—
Alanine aminotransferase	ALT		30620	Q	SAS	7497	—	—	—
Albumin	ALB		30600	Q	AFR	2950	—	—	—
Albumin	ALB		30600	Q	EUR	8825	—	—	—
Albumin	ALB		30600	Q	EUR_300k	255743	—	—	—
Albumin	ALB		30600	Q	SAS	6862	—	—	—
Alkaline phosphatase	ALP		30610	Q	AFR	3217	—	—	—
Alkaline phosphatase	ALP		30610	Q	EUR	9601	—	—	—
Alkaline phosphatase	ALP		30610	Q	EUR_300k	278415	—	—	—
Alkaline phosphatase	ALP		30610	Q	SAS	7511	—	—	—
Apolipoprotein B	ApoB		30640	Q	AFR	3197	—	—	—
Apolipoprotein B	ApoB		30640	Q	EUR	9556	—	—	—
Apolipoprotein B	ApoB		30640	Q	EUR_300k	277069	—	—	—
Apolipoprotein B	ApoB		30640	Q	SAS	7445	—	—	—
Aspartate aminotransferase	AST		30650	Q	AFR	3195	—	—	—
Aspartate aminotransferase	AST		30650	Q	EUR	9568	—	—	—
Aspartate aminotransferase	AST		30650	Q	EUR_300k	277440	—	—	—
Aspartate aminotransferase	AST		30650	Q	SAS	7487	—	—	—
Body mass index	BMI		21001	Q	AFR	3381	—	—	—
Body mass index	BMI		21001	Q	EUR	10033	—	—	—
Body mass index	BMI		21001	Q	EUR_300k	290325	—	—	—
Body mass index	BMI		21001	Q	SAS	7713	—	—	—
Calcium	Ca		30680	Q	AFR	2950	—	—	—
Calcium	Ca		30680	Q	EUR	8821	—	—	—
Calcium	Ca		30680	Q	EUR_300k	255648	—	—	—
Calcium	Ca		30680	Q	SAS	6866	—	—	—
Chronic ischemic heart disease	CIHD		131306	B	AFR	3416	259	3157	0.076
Chronic ischemic heart disease	CIHD		131306	B	EUR	10060	1098	8962	0.109
Chronic ischemic heart disease	CIHD		131306	B	EUR_300k	291272	31177	260095	0.107
Chronic ischemic heart disease	CIHD		131306	B	SAS	7912	1469	6443	0.186
Creatinine	CRT		30700	Q	AFR	3216	—	—	—
Creatinine	CRT		30700	Q	EUR	9597	—	—	—
Creatinine	CRT		30700	Q	EUR_300k	278267	—	—	—
Creatinine	CRT		30700	Q	SAS	7510	—	—	—
Cystatin C	CysC		30720	Q	AFR	3216	—	—	—
Cystatin C	CysC		30720	Q	EUR	9604	—	—	—
Cystatin C	CysC		30720	Q	EUR_300k	278374	—	—	—
Cystatin C	CysC		30720	Q	SAS	7510	—	—	—
Diastolic blood pressure	DBP		4079	Q	AFR	3343	—	—	—
Diastolic blood pressure	DBP		4079	Q	EUR	9525	—	—	—
Diastolic blood pressure	DBP		4079	Q	EUR_300k	275828	—	—	—
Diastolic blood pressure	DBP		4079	Q	SAS	7723	—	—	—
Dyslipidemia	DYSLIP		130814	B	AFR	3416	776	2640	0.227
Dyslipidemia	DYSLIP		130814	B	EUR	10060	2515	7545	0.25
Dyslipidemia	DYSLIP		130814	B	EUR_300k	291265	71615	219650	0.246
Dyslipidemia	DYSLIP		130814	B	SAS	7912	3182	4730	0.402
Educational attainment	EA		6138	Q	AFR	3286	—	—	—
Educational attainment	EA		6138	Q	EUR	9965	—	—	—
Educational attainment	EA		6138	Q	EUR_300k	288915	—	—	—
Educational attainment	EA		6138	Q	SAS	7465	—	—	—
Fluid intelligence score	FI		20016	Q	AFR	1763	—	—	—
Fluid intelligence score	FI		20016	Q	EUR	4343	—	—	—
Fluid intelligence score	FI		20016	Q	EUR_300k	125840	—	—	—
Fluid intelligence score	FI		20016	Q	SAS	4097	—	—	—
Gamma-glutamyl transferase	GGT		30730	Q	AFR	3215	—	—	—
Gamma-glutamyl transferase	GGT		30730	Q	EUR	9598	—	—	—
Gamma-glutamyl transferase	GGT		30730	Q	EUR_300k	278269	—	—	—
Gamma-glutamyl transferase	GGT		30730	Q	SAS	7509	—	—	—
Glucose	GLU		30740	Q	AFR	2947	—	—	—
Glucose	GLU		30740	Q	EUR	8820	—	—	—
Glucose	GLU		30740	Q	EUR_300k	255461	—	—	—
Glucose	GLU		30740	Q	SAS	6863	—	—	—
Glycated hemoglobin (HbA1c)	HbA1c		30750	Q	AFR	2990	—	—	—
Glycated hemoglobin (HbA1c)	HbA1c		30750	Q	EUR	9584	—	—	—
Glycated hemoglobin (HbA1c)	HbA1c		30750	Q	EUR_300k	278341	—	—	—
Glycated hemoglobin (HbA1c)	HbA1c		30750	Q	SAS	7426	—	—	—
Hand grip strength	GRIP		46+47	Q	AFR	3395	—	—	—
Hand grip strength	GRIP		46+47	Q	EUR	10040	—	—	—
Hand grip strength	GRIP		46+47	Q	EUR_300k	290612	—	—	—
Hand grip strength	GRIP		46+47	Q	SAS	7833	—	—	—
Heel bone mineral density	BMD		3148	Q	AFR	1355	—	—	—
Heel bone mineral density	BMD		3148	Q	EUR	5761	—	—	—
Heel bone mineral density	BMD		3148	Q	EUR_300k	165825	—	—	—
Heel bone mineral density	BMD		3148	Q	SAS	2321	—	—	—
Hemoglobin	Hb		30020	Q	AFR	3259	—	—	—
Hemoglobin	Hb		30020	Q	EUR	9780	—	—	—
Hemoglobin	Hb		30020	Q	EUR_300k	283225	—	—	—
Hemoglobin	Hb		30020	Q	SAS	7616	—	—	—
Height	HT		50	Q	AFR	3390	—	—	—
Height	HT		50	Q	EUR	10040	—	—	—
Height	HT		50	Q	EUR_300k	290605	—	—	—
Height	HT		50	Q	SAS	7723	—	—	—
HDL cholesterol (high-density)	HDL		30760	Q	AFR	2948	—	—	—
HDL cholesterol (high-density)	HDL		30760	Q	EUR	8823	—	—	—
HDL cholesterol (high-density)	HDL		30760	Q	EUR_300k	255631	—	—	—
HDL cholesterol (high-density)	HDL		30760	Q	SAS	6858	—	—	—
Hypertension	HTN		131286	B	AFR	3416	1497	1919	0.438
Hypertension	HTN		131286	B	EUR	10060	4006	6054	0.398
Hypertension	HTN		131286	B	EUR_300k	291272	114946	176326	0.395
Hypertension	HTN		131286	B	SAS	7912	3791	4121	0.479
Insulin-like growth factor 1	IGF-1		30770	Q	AFR	3198	—	—	—
Insulin-like growth factor 1	IGF-1		30770	Q	EUR	9553	—	—	—
Insulin-like growth factor 1	IGF-1		30770	Q	EUR_300k	276954	—	—	—
Insulin-like growth factor 1	IGF-1		30770	Q	SAS	7459	—	—	—
LDL cholesterol (low-density)	LDL		30780	Q	AFR	3211	—	—	—
LDL cholesterol (low-density)	LDL		30780	Q	EUR	9587	—	—	—
LDL cholesterol (low-density)	LDL		30780	Q	EUR_300k	277929	—	—	—
LDL cholesterol (low-density)	LDL		30780	Q	SAS	7493	—	—	—
Mean sphered cell volume	MSCV		30270	Q	AFR	3182	—	—	—
Mean sphered cell volume	MSCV		30270	Q	EUR	9583	—	—	—
Mean sphered cell volume	MSCV		30270	Q	EUR_300k	278534	—	—	—
Mean sphered cell volume	MSCV		30270	Q	SAS	7427	—	—	—
Neuroticism score	NEURO		20127	Q	AFR	2476	—	—	—
Neuroticism score	NEURO		20127	Q	EUR	8185	—	—	—
Neuroticism score	NEURO		20127	Q	EUR_300k	236954	—	—	—
Neuroticism score	NEURO		20127	Q	SAS	4890	—	—	—
Platelet count	PLT		30080	Q	AFR	3259	—	—	—
Platelet count	PLT		30080	Q	EUR	9780	—	—	—
Platelet count	PLT		30080	Q	EUR_300k	283225	—	—	—
Platelet count	PLT		30080	Q	SAS	7616	—	—	—
Red blood cell count	RBC		30010	Q	AFR	3259	—	—	—
Red blood cell count	RBC		30010	Q	EUR	9780	—	—	—
Red blood cell count	RBC		30010	Q	EUR_300k	283226	—	—	—
Red blood cell count	RBC		30010	Q	SAS	7616	—	—	—
Sleep duration	SLP		1160	Q	AFR	3315	—	—	—
Sleep duration	SLP		1160	Q	EUR	10009	—	—	—
Sleep duration	SLP		1160	Q	EUR_300k	289747	—	—	—
Sleep duration	SLP		1160	Q	SAS	7764	—	—	—
Smoking status	SMK		20160	B	AFR	3378	1848	1530	0.541
Smoking status	SMK		20160	B	EUR	10032	6118	3914	0.608
Smoking status	SMK		20160	B	EUR_300k	290317	176528	113789	0.606
Smoking status	SMK		20160	B	SAS	7792	2478	5314	0.313
Systolic blood pressure	SBP		4080	Q	AFR	3343	—	—	—
Systolic blood pressure	SBP		4080	Q	EUR	9525	—	—	—
Systolic blood pressure	SBP		4080	Q	EUR_300k	275827	—	—	—
Systolic blood pressure	SBP		4080	Q	SAS	7723	—	—	—
Total testosterone	TT		30850	Q	AFR	2858	—	—	—
Total testosterone	TT		30850	Q	EUR	8716	—	—	—
Total testosterone	TT		30850	Q	EUR_300k	252784	—	—	—
Total testosterone	TT		30850	Q	SAS	6826	—	—	—
Triglycerides	TG		30870	Q	AFR	3217	—	—	—
Triglycerides	TG		30870	Q	EUR	9598	—	—	—
Triglycerides	TG		30870	Q	EUR_300k	278186	—	—	—
Triglycerides	TG		30870	Q	SAS	7503	—	—	—
Type 2 diabetes	T2D		130708	B	AFR	3416	557	2859	0.163
Type 2 diabetes	T2D		130708	B	EUR	10060	825	9235	0.082
Type 2 diabetes	T2D		130708	B	EUR_300k	291272	24557	266715	0.084
Type 2 diabetes	T2D		130708	B	SAS	7912	2245	5667	0.284
Urea	UREA		30670	Q	AFR	3215	—	—	—
Urea	UREA		30670	Q	EUR	9599	—	—	—
Urea	UREA		30670	Q	EUR_300k	278241	—	—	—
Urea	UREA		30670	Q	SAS	7510	—	—	—
Uric acid	UA		30880	Q	AFR	3210	—	—	—
Uric acid	UA		30880	Q	EUR	9587	—	—	—
Uric acid	UA		30880	Q	EUR_300k	278043	—	—	—
Uric acid	UA		30880	Q	SAS	7500	—	—	—
Vitamin D	ViTD		30890	Q	AFR	3105	—	—	—
Vitamin D	ViTD		30890	Q	EUR	9170	—	—	—
Vitamin D	ViTD		30890	Q	EUR_300k	266437	—	—	—
Vitamin D	ViTD		30890	Q	SAS	6588	—	—	—
Waist-to-hip ratio	WHR		48+49	Q	AFR	3396	—	—	—
Waist-to-hip ratio	WHR		48+49	Q	EUR	10043	—	—	—
Waist-to-hip ratio	WHR		48+49	Q	EUR_300k	290662	—	—	—
Waist-to-hip ratio	WHR		48+49	Q	SAS	7834	—	—	—
White blood cell count	WBC		30000	Q	AFR	3259	—	—	—
White blood cell count	WBC		30000	Q	EUR	9780	—	—	—
White blood cell count	WBC		30000	Q	EUR_300k	283223	—	—	—
White blood cell count	WBC		30000	Q	SAS	7616	—	—	—

### Sheet: Cohorts
cohort	genotype_n	female_field31_n	male_field31_n	missing_field31_n	age_2023_mean	age_2023_sd	age_2023_min	age_2023_max
EUR_300k	291273	155434	135780	59	71.6928	7.98682	53	87
EUR	10060	5368	4690	2	71.638	7.95838	53	86
SAS	7912	3621	4291	0	68.0187	8.47242	53	86
AFR	3416	2130	1285	1	67.4864	8.30827	52	86

### Sheet: External GWAS
cohort	source	release_group	trait	in_selected_enrichment_37	download_url	snps	n_min	n_median	n_max
EUR_300k	FinnGen_R12	EUR	E4_LIPOPROT	TRUE	https://storage.googleapis.com/finngen-public-data-r12/summary_stats/release/finngen_R12_E4_LIPOPROT.gz	450271	479432	479432	479432
EUR_300k	FinnGen_R12	EUR	I9_HYPTENS	TRUE	https://storage.googleapis.com/finngen-public-data-r12/summary_stats/release/finngen_R12_I9_HYPTENS.gz	450271	500264	500264	500264
EUR_300k	FinnGen_R12	EUR	I9_IHD	TRUE	https://storage.googleapis.com/finngen-public-data-r12/summary_stats/release/finngen_R12_I9_IHD.gz	450271	500348	500348	500348
EUR_300k	FinnGen_R12	EUR	T2D	TRUE	https://storage.googleapis.com/finngen-public-data-r12/summary_stats/release/finngen_R12_T2D.gz	450271	486367	486367	486367
EUR_300k	GLGC2021	without_UKB_EUR	HDL	TRUE	http://csg.sph.umich.edu/willer/public/glgc-lipids2021/results/ancestry_specific/without_UKB_HDL_INV_EUR_HRC_1KGP3_others_ALL.meta.singlevar.results.gz	454207	1877	879499	888225
EUR_300k	GLGC2021	without_UKB_EUR	LDL	TRUE	http://csg.sph.umich.edu/willer/public/glgc-lipids2021/results/ancestry_specific/without_UKB_LDL_INV_EUR_HRC_1KGP3_others_ALL.meta.singlevar.results.gz	454207	1857	837457	842659
EUR_300k	GLGC2021	without_UKB_EUR	TC	TRUE	http://csg.sph.umich.edu/willer/public/glgc-lipids2021/results/ancestry_specific/without_UKB_TC_INV_EUR_HRC_1KGP3_others_ALL.meta.singlevar.results.gz	454207	1869	922058	930670
EUR_300k	GLGC2021	without_UKB_EUR	logTG	TRUE	http://csg.sph.umich.edu/willer/public/glgc-lipids2021/results/ancestry_specific/without_UKB_logTG_INV_EUR_HRC_1KGP3_others_ALL.meta.singlevar.results.gz	454207	2076	857877	864240
EUR_300k	GLGC2021	without_UKB_EUR	nonHDL	TRUE	http://csg.sph.umich.edu/willer/public/glgc-lipids2021/results/ancestry_specific/without_UKB_nonHDL_INV_EUR_HRC_1KGP3_others_ALL.meta.singlevar.results.gz	454202	10383	562102	570286
EUR_300k	MVP_R4_GIA	EUR	A1C_Mean_INT	TRUE	https://ftp.ncbi.nlm.nih.gov/dbgap/studies/phs002453/analyses/GIA/MVP_R4.1000G_AGR.GIA.Labs_batch1.tar_expanded/Labs/MVP_R4.1000G_AGR.A1C_Mean_INT.EUR.GIA.dbGaP.txt.gz	451549	338848	338848	338848
EUR_300k	MVP_R4_GIA	EUR	ALT_Mean_INT	TRUE	https://ftp.ncbi.nlm.nih.gov/dbgap/studies/phs002453/analyses/GIA/MVP_R4.1000G_AGR.GIA.Labs_batch1.tar_expanded/Labs/MVP_R4.1000G_AGR.ALT_Mean_INT.EUR.GIA.dbGaP.txt.gz	451549	406803	406803	406803
EUR_300k	MVP_R4_GIA	EUR	AST_Mean_INT	TRUE	https://ftp.ncbi.nlm.nih.gov/dbgap/studies/phs002453/analyses/GIA/MVP_R4.1000G_AGR.GIA.Labs_batch1.tar_expanded/Labs/MVP_R4.1000G_AGR.AST_Mean_INT.EUR.GIA.dbGaP.txt.gz	451549	389192	389192	389192
EUR_300k	MVP_R4_GIA	EUR	Glucose_Mean_INT	TRUE	https://ftp.ncbi.nlm.nih.gov/dbgap/studies/phs002453/analyses/GIA/MVP_R4.1000G_AGR.GIA.Labs_batch2.tar_expanded/Labs/MVP_R4.1000G_AGR.Glucose_Mean_INT.EUR.GIA.dbGaP.txt.gz	451549	419946	419946	419946
EUR_300k	MVP_R4_GIA	EUR	Phe_401	TRUE	https://ftp.ncbi.nlm.nih.gov/dbgap/studies/phs002453/analyses/GIA/MVP_R4.1000G_AGR.GIA.PheCodes_CirculatorySystem_batch1.tar_expanded/MVP_R4.1000G_AGR.GIA.PheCodes_CirculatorySystem_batch1/MVP_R4.1000G_AGR.Phe_401.EUR.GIA.dbGaP.txt.gz	451549	428138	428138	428138
EUR_300k	MVP_R4_GIA	EUR	Phe_411	TRUE	https://ftp.ncbi.nlm.nih.gov/dbgap/studies/phs002453/analyses/GIA/MVP_R4.1000G_AGR.GIA.PheCodes_CirculatorySystem_batch1.tar_expanded/MVP_R4.1000G_AGR.GIA.PheCodes_CirculatorySystem_batch1/MVP_R4.1000G_AGR.Phe_411.EUR.GIA.dbGaP.txt.gz	451549	417274	417274	417274
EUR_300k	T2DGGI2024	EUR	T2D	TRUE	https://diagram-consortium.org/check.T2DGGI-2023.T2D.4.php	449207	442817	1812013	1812013
SAS	GenesAndHealth	v010_quant_median	ALT_median	TRUE	https://storage.googleapis.com/genesandhealth_publicdatasets/results_GWAS_public/2025_06_version010phenotypes_quanttraits_51kGSA_TOPMED-r3/2025_05_13_ALT.median_singlevariant51kGSA-TOPMEDr3-GWAS_ALT.median.regenie.gz	433362	38453	38453	38453
SAS	GenesAndHealth	v010_quant_median	AST_median	TRUE	https://storage.googleapis.com/genesandhealth_publicdatasets/results_GWAS_public/2025_06_version010phenotypes_quanttraits_51kGSA_TOPMED-r3/2025_05_13_AST.median_singlevariant51kGSA-TOPMEDr3-GWAS_AST.median.regenie.gz	433361	15759	15759	15759
SAS	GenesAndHealth	v010_quant_median	GGT_median	TRUE	https://storage.googleapis.com/genesandhealth_publicdatasets/results_GWAS_public/2025_06_version010phenotypes_quanttraits_51kGSA_TOPMED-r3/2025_05_13_GGT.median_singlevariant51kGSA-TOPMEDr3-GWAS_GGT.median.regenie.gz	433361	16622	16622	16622
SAS	GenesAndHealth	v010_quant_median	HbA1c_median	TRUE	https://storage.googleapis.com/genesandhealth_publicdatasets/results_GWAS_public/2025_06_version010phenotypes_quanttraits_51kGSA_TOPMED-r3/2025_05_13_HbA1c.median_singlevariant51kGSA-TOPMEDr3-GWAS_HbA1c.median.regenie.gz	433362	40044	40044	40044
SAS	GLGC2021	all_SAS	HDL	FALSE	http://csg.sph.umich.edu/willer/public/glgc-lipids2021/results/ancestry_specific/HDL_INV_SAS_HRC_1KGP3_others_ALL.meta.singlevar.results.gz;http://csg.sph.umich.edu/willer/public/glgc-lipids2021/results/ancestry_specific/without_UKB_HDL_INV_SAS_1KGP3_ALL.meta.singlevar.results.gz;http://csg.sph.umich.edu/willer/public/glgc-lipids2021/results/ancestry_specific/nonHDL_INV_SAS_HRC_1KGP3_others_ALL.m…	441410	7047	40172	40173
SAS	GLGC2021	all_SAS	LDL	FALSE	http://csg.sph.umich.edu/willer/public/glgc-lipids2021/results/ancestry_specific/LDL_INV_SAS_HRC_1KGP3_others_ALL.meta.singlevar.results.gz;http://csg.sph.umich.edu/willer/public/glgc-lipids2021/results/ancestry_specific/without_UKB_LDL_INV_SAS_1KGP3_ALL.meta.singlevar.results.gz	441411	6778	40472	40473
SAS	GLGC2021	all_SAS	TC	FALSE	http://csg.sph.umich.edu/willer/public/glgc-lipids2021/results/ancestry_specific/TC_INV_SAS_HRC_1KGP3_others_ALL.meta.singlevar.results.gz;http://csg.sph.umich.edu/willer/public/glgc-lipids2021/results/ancestry_specific/without_UKB_TC_INV_SAS_1KGP3_ALL.meta.singlevar.results.gz	441429	7656	40962	40963
SAS	GLGC2021	all_SAS	logTG	FALSE	http://csg.sph.umich.edu/willer/public/glgc-lipids2021/results/ancestry_specific/logTG_INV_SAS_HRC_1KGP3_others_ALL.meta.singlevar.results.gz;http://csg.sph.umich.edu/willer/public/glgc-lipids2021/results/ancestry_specific/without_UKB_logTG_INV_SAS_1KGP3_ALL.meta.singlevar.results.gz	441411	6788	40845	40846
SAS	GLGC2021	all_SAS	nonHDL	FALSE	http://csg.sph.umich.edu/willer/public/glgc-lipids2021/results/ancestry_specific/nonHDL_INV_SAS_HRC_1KGP3_others_ALL.meta.singlevar.results.gz;http://csg.sph.umich.edu/willer/public/glgc-lipids2021/results/ancestry_specific/without_UKB_nonHDL_INV_SAS_1KGP3_ALL.meta.singlevar.results.gz	440152	7046	38314	38315
SAS	GLGC2021	without_UKB_SAS	HDL	TRUE	http://csg.sph.umich.edu/willer/public/glgc-lipids2021/results/ancestry_specific/without_UKB_HDL_INV_SAS_1KGP3_ALL.meta.singlevar.results.gz	439623	1841	33953	33953
SAS	GLGC2021	without_UKB_SAS	LDL	TRUE	http://csg.sph.umich.edu/willer/public/glgc-lipids2021/results/ancestry_specific/without_UKB_LDL_INV_SAS_1KGP3_ALL.meta.singlevar.results.gz	439615	1872	33658	33658
SAS	GLGC2021	without_UKB_SAS	TC	TRUE	http://csg.sph.umich.edu/willer/public/glgc-lipids2021/results/ancestry_specific/without_UKB_TC_INV_SAS_1KGP3_ALL.meta.singlevar.results.gz	439623	1963	34135	34135
SAS	GLGC2021	without_UKB_SAS	logTG	TRUE	http://csg.sph.umich.edu/willer/public/glgc-lipids2021/results/ancestry_specific/without_UKB_logTG_INV_SAS_1KGP3_ALL.meta.singlevar.results.gz	439628	1968	34023	34023
SAS	GLGC2021	without_UKB_SAS	nonHDL	TRUE	http://csg.sph.umich.edu/willer/public/glgc-lipids2021/results/ancestry_specific/without_UKB_nonHDL_INV_SAS_1KGP3_ALL.meta.singlevar.results.gz	438944	1810	32096	32096
SAS	T2DGGI2024	SAS	T2D	FALSE	UNRESOLVED in inspected download queues	442146	8253	50599	50599
AFR	GLGC2021	without_UKB_AFR	HDL	TRUE	http://csg.sph.umich.edu/willer/public/glgc-lipids2021/results/ancestry_specific/without_UKB_HDL_INV_AFR_HRC_1KGP3_others_ALL.meta.singlevar.results.gz	1000699	5723	90804	90805
AFR	GLGC2021	without_UKB_AFR	LDL	TRUE	http://csg.sph.umich.edu/willer/public/glgc-lipids2021/results/ancestry_specific/without_UKB_LDL_INV_AFR_HRC_1KGP3_others_ALL.meta.singlevar.results.gz	1000695	5321	87759	87760
AFR	GLGC2021	without_UKB_AFR	TC	TRUE	http://csg.sph.umich.edu/willer/public/glgc-lipids2021/results/ancestry_specific/without_UKB_TC_INV_AFR_HRC_1KGP3_others_ALL.meta.singlevar.results.gz	1000699	7183	92554	92555
AFR	GLGC2021	without_UKB_AFR	logTG	TRUE	http://csg.sph.umich.edu/willer/public/glgc-lipids2021/results/ancestry_specific/without_UKB_logTG_INV_AFR_HRC_1KGP3_others_ALL.meta.singlevar.results.gz	1000698	5162	89467	89468
AFR	GLGC2021	without_UKB_AFR	nonHDL	TRUE	http://csg.sph.umich.edu/willer/public/glgc-lipids2021/results/ancestry_specific/without_UKB_nonHDL_INV_AFR_HRC_1KGP3_others_ALL.meta.singlevar.results.gz	1000648	1935	23248	23248
AFR	MVP_R4_GIA	AFR	A1C_Mean_INT	TRUE	https://ftp.ncbi.nlm.nih.gov/dbgap/studies/phs002453/analyses/GIA/MVP_R4.1000G_AGR.GIA.Labs_batch1.tar_expanded/Labs/MVP_R4.1000G_AGR.A1C_Mean_INT.AFR.GIA.dbGaP.txt.gz	997865	98735	98735	98735
AFR	MVP_R4_GIA	AFR	ALT_Mean_INT	TRUE	https://ftp.ncbi.nlm.nih.gov/dbgap/studies/phs002453/analyses/GIA/MVP_R4.1000G_AGR.GIA.Labs_batch1.tar_expanded/Labs/MVP_R4.1000G_AGR.ALT_Mean_INT.AFR.GIA.dbGaP.txt.gz	997865	115128	115128	115128
AFR	MVP_R4_GIA	AFR	AST_Mean_INT	TRUE	https://ftp.ncbi.nlm.nih.gov/dbgap/studies/phs002453/analyses/GIA/MVP_R4.1000G_AGR.GIA.Labs_batch1.tar_expanded/Labs/MVP_R4.1000G_AGR.AST_Mean_INT.AFR.GIA.dbGaP.txt.gz	997865	112429	112429	112429
AFR	MVP_R4_GIA	AFR	Glucose_Mean_INT	TRUE	https://ftp.ncbi.nlm.nih.gov/dbgap/studies/phs002453/analyses/GIA/MVP_R4.1000G_AGR.GIA.Labs_batch2.tar_expanded/Labs/MVP_R4.1000G_AGR.Glucose_Mean_INT.AFR.GIA.dbGaP.txt.gz	997865	118233	118233	118233
AFR	MVP_R4_GIA	AFR	Phe_401	TRUE	https://ftp.ncbi.nlm.nih.gov/dbgap/studies/phs002453/analyses/GIA/MVP_R4.1000G_AGR.GIA.PheCodes_CirculatorySystem_batch1.tar_expanded/MVP_R4.1000G_AGR.GIA.PheCodes_CirculatorySystem_batch1/MVP_R4.1000G_AGR.Phe_401.AFR.GIA.dbGaP.txt.gz	997865	116935	116935	116935
AFR	MVP_R4_GIA	AFR	Phe_411	TRUE	https://ftp.ncbi.nlm.nih.gov/dbgap/studies/phs002453/analyses/GIA/MVP_R4.1000G_AGR.GIA.PheCodes_CirculatorySystem_batch1.tar_expanded/MVP_R4.1000G_AGR.GIA.PheCodes_CirculatorySystem_batch1/MVP_R4.1000G_AGR.Phe_411.AFR.GIA.dbGaP.txt.gz	997865	110452	110452	110452
AFR	T2DGGI2024	AFA	T2D	TRUE	https://diagram-consortium.org/check.T2DGGI-2023.T2D.2.php	999840	12467	152337	154160

### Sheet: Definitions
Sheet	Column	Definition
Cohorts	female_field31_n, male_field31_n, missing_field31_n	Recorded sex from UK Biobank field 31.
Cohorts	age_2023_*	Age covariate: 2023 minus year of birth, in years.
External GWAS	snps	Variants retained in the harmonized input.
External GWAS	n_min, n_median, n_max	Minimum, median and maximum of the N column in the current harmonized file.
External GWAS	in_selected_enrichment_37	Whether the source/trait is included in the selected 37-trait enrichment analysis.
Trait sample sizes	N	Phenotype-available sample counts from the manuscript trait table.
